# Genoppi: an open-source software for robust and standardized integration of proteomic and genetic data

**DOI:** 10.1101/2020.05.04.076034

**Authors:** Greta Pintacuda, Frederik H. Lassen, Yu-Han H. Hsu, April Kim, Jacqueline M. Martín, Edyta Malolepsza, Justin K. Lim, Nadine Fornelos, Kevin C. Eggan, Kasper Lage

**Author notes:** Correspondence should be addressed to KCE and KL. These authors contributed equally (Greta Pintacuda, Frederik H. Lassen, Yu-Han H. Hsu, April Kim).

## Abstract

Combining genetic and cell-type-specific proteomic datasets can lead to new biological insights and therapeutic hypotheses, but a technical and statistical framework for such analyses is lacking. Here, we present an open-source computational tool called Genoppi that enables robust, standardized, and intuitive integration of quantitative proteomic results with genetic data. We used Genoppi to analyze sixteen cell-type-specific protein interaction datasets of four proteins (TDP-43, MDM2, PTEN, and BCL2) involved in cancer and neurological disease. Through systematic quality control of the data and integration with published protein interactions, we show a general pattern of both cell-type-independent and cell-type-specific interactions across three cancer and one human iPSC-derived neuronal type. Furthermore, through the integration of proteomic and genetic datasets in Genoppi, our results suggest that the neuron-specific interactions of these proteins are mediating their genetic involvement in neurodevelopmental and neurodegenerative diseases. Importantly, our analyses indicate that human iPSC-derived neurons are a relevant model system for studying the involvement of TDP-43 and BCL2 in amyotrophic lateral sclerosis.
