## Supplementary Table 1 for "Genoppi: an open-source software for robust and standardized integration of proteomic and genetic data"

### Sheet: Sheet1
Supplementary Table 1. Antibodies used for immunoprecipitation experiments.
Antibody ID (in this study)	Species	Catalog number
BCL2	Rabbit monoclonal	Abcam ab32124
MDM2	Rabbit monoclonal	Cell Signaling 86934S
TDP-43	Rabbit polyclonal	Abcam ab1418815
PTEN	Rabbit monoclonal	Cell Signaling 9188T
IgG isotype control	Rabbit polyclonal	Abcam ab171870
IgG isotype control	Rabbit monoclonal	Abcam ab172730
Rabbit IgG (H+L), HRP	Goat	ThermoFisher G-21234
