## Supplementary Table 2 for "Genoppi: an open-source software for robust and standardized integration of proteomic and genetic data"

### Sheet: Description
Supplementary Table 2. Summary of Genoppi analysis results for IP-MS data of 4 baits across 4 cell lines.
Baits	BCL2, MDM2, PTEN, TDP-43
Cell lines	GPiN, G401, T47D, A375
Sheet Name	Description
Bait_vs_IgG	Analysis results for BAIT versus IgG control in cell line CELL ("[BAIT]vsIgG.[CELL]")
Cell1_vs_Cell2	Analysis results for BAIT in cell lines CELL1 versus CELL2 ("[BAIT].[CELL1]vs[CELL2]")
BaitVsIgG_CombinedOverlaps	Overlap of significant interactors (log2 FC > 0 & FDR <= 0.1) in BAIT versus IgG control results across cell lines (or with InWeb_InBioMap interactors)

### Sheet: Bait_vs_IgG
Analysis results for BAIT versus IgG control in cell line CELL ("[BAIT]vsIgG.[CELL]"). "InWeb: # detected": number of InWeb_InBioMap interactors of the bait that were detected in our data, "InWeb: # significant": # of detected InWeb interactors that were significant based on the specified cutoff, "InWeb: overlap p-value": one-tailed hypergeometric p-value indicating InWeb overlap enrichment (see …
Analysis	Replicate log2 FC correlation		# of detected proteins	Log2 FC > 0 & FDR <= 0.1 significance cutoff
	pairwise	mean		bait enrichment	# of significant interactors	InWeb: # detected	InWeb: # significant	InWeb: overlap p-value	p-value < 0.05
BCL2vsIgG.GPiN	0.691, 0.543, 0.599	0.611	556	Yes	36	34	1	0.908	N
BCL2vsIgG.G401	0.721, 0.763, 0.749	0.744	556	Yes	101	34	6	0.606	N
BCL2vsIgG.T47D	0.724, 0.726, 0.585	0.678	556	Yes	80	34	3	0.889	N
BCL2vsIgG.A375	0.789, 0.837, 0.853	0.826	556	Yes	135	34	8	0.625	N
MDM2vsIgG.GPiN	0.665, 0.660, 0.688	0.671	505	No	35	218	11	0.965	N
MDM2vsIgG.G401	0.752, 0.822, 0.793	0.789	505	No	79	218	20	1	N
MDM2vsIgG.T47D	0.745, 0.725, 0.528	0.666	505	No	29	218	10	0.906	N
MDM2vsIgG.A375	0.887, 0.862, 0.883	0.877	505	Yes	106	218	29	1	N
PTENvsIgG.GPiN	0.673, 0.568, 0.613	0.618	685	Yes	69	14	3	0.17	N
PTENvsIgG.G401	0.749, 0.761, 0.703	0.738	685	Yes	176	14	5	0.293	N
PTENvsIgG.T47D	0.593, 0.872, 0.528	0.664	685	Yes	211	14	3	0.864	N
PTENvsIgG.A375	0.770, 0.801, 0.776	0.782	685	Yes	199	14	5	0.39	N
TDP-43vsIgG.GPiN	0.765, 0.750, 0.777	0.764	577	Yes	155	158	53	0.0352	Y
TDP-43vsIgG.G401	0.690, 0.755, 0.807	0.751	577	Yes	97	158	28	0.431	N
TDP-43vsIgG.T47D	0.766, 0.836, 0.696	0.766	577	Yes	95	158	38	0.00364	Y
TDP-43vsIgG.A375	0.895, 0.868, 0.878	0.88	577	Yes	123	158	46	0.00684	Y

### Sheet: Cell1_vs_Cell2
Analysis results for BAIT in cell lines CELL1 versus CELL2 ("[BAIT].[CELL1]vs[CELL2]"). "InWeb: # detected": number of InWeb_InBioMap interactors of the bait that were detected in our data, "InWeb: # significant": # of detected InWeb interactors that were significant based on the specified cutoff, "InWeb: overlap p-value": one-tailed hypergeometric p-value indicating InWeb overlap enrichment (see…
Analysis	Replicate log2 FC correlation		# of detected proteins	FDR <= 0.1 significance cutoff						log2 FC > 0 & FDR <= 0.1 significance cutoff (i.e. enriched in Cell1)						log2 FC < 0 & FDR <= 0.1 significance cutoff (i.e. enriched in Cell2)
	pairwise	mean		bait enrichment	# of interactors	InWeb: # detected	InWeb: # significant	InWeb: overlap p-value	p-value < 0.5	bait enrichment	# of interactors	InWeb: # detected	InWeb: # significant	InWeb: overlap p-value	p-value < 0.5	bait enrichment	# of interactors	InWeb: # detected	InWeb: # significant	InWeb: overlap p-value	p-value < 0.5
BCL2.GPiNvsG401	0.830, 0.674, 0.679	0.728	556	Yes	221	34	18	0.0927	N	No	32	34	0	1	N	Yes	189	34	18	0.0206	Y
BCL2.GPiNvsT47D	0.775, 0.563, 0.689	0.676	556	No	238	34	16	0.386	N	No	26	34	0	1	N	No	212	34	16	0.186	N
BCL2.GPiNvsA375	0.734, 0.627, 0.709	0.69	556	No	274	34	19	0.314	N	No	25	34	0	1	N	No	249	34	19	0.146	N
BCL2.G401vsT47D	0.725, 0.613, 0.667	0.668	556	Yes	141	34	14	0.0265	Y	Yes	55	34	7	0.0449	Y	No	86	34	7	0.245	N
BCL2.G401vsA375	0.638, 0.665, 0.632	0.645	556	Yes	98	34	11	0.0249	Y	Yes	30	34	6	0.00829	Y	No	68	34	5	0.4	N
BCL2.T47DvsA375	0.496, 0.500, 0.508	0.501	556	No	14	34	0	1	N	No	2	34	0	1	N	No	12	34	0	1	N
MDM2.GPiNvsG401	0.837, 0.854, 0.859	0.85	505	Yes	317	218	128	0.963	N	No	65	218	19	0.994	N	Yes	252	218	109	0.568	N
MDM2.GPiNvsT47D	0.748, 0.634, 0.630	0.671	505	No	94	218	39	0.747	N	No	29	218	7	0.994	N	No	65	218	32	0.207	N
MDM2.GPiNvsA375	0.825, 0.813, 0.854	0.831	505	Yes	282	218	107	0.998	N	No	48	218	9	1	N	Yes	234	218	98	0.81	N
MDM2.G401vsT47D	0.777, 0.627, 0.627	0.677	505	No	177	218	71	0.919	N	No	136	218	59	0.658	N	No	41	218	12	0.977	N
MDM2.G401vsA375	0.673, 0.650, 0.662	0.662	505	No	88	218	30	0.983	N	No	47	218	15	0.97	N	No	41	218	15	0.863	N
MDM2.T47DvsA375	0.709, 0.532, 0.544	0.595	505	No	85	218	35	0.721	N	No	15	218	6	0.559	N	No	70	218	29	0.753	N
PTEN.GPiNvsG401	0.775, 0.719, 0.687	0.727	685	Yes	268	14	5	0.717	N	Yes	49	14	0	1	N	No	219	14	5	0.509	N
PTEN.GPiNvsT47D	0.615, 0.792, 0.553	0.653	685	No	260	14	5	0.684	N	No	30	14	1	0.48	N	No	230	14	4	0.759	N
PTEN.GPiNvsA375	0.771, 0.668, 0.637	0.692	685	Yes	286	14	6	0.582	N	Yes	37	14	0	1	N	No	249	14	6	0.412	N
PTEN.G401vsT47D	0.527, 0.664, 0.537	0.576	685	No	61	14	1	0.732	N	No	25	14	1	0.419	N	No	36	14	0	1	N
PTEN.G401vsA375	0.671, 0.665, 0.430	0.589	685	No	100	14	2	0.637	N	No	36	14	1	0.545	N	No	64	14	1	0.75	N
PTEN.T47DvsA375	0.305, 0.830, 0.252	0.462	685	No	20	14	0	1	N	No	8	14	0	1	N	No	12	14	0	1	N
TDP-43.GPiNvsG401	0.744, 0.735, 0.845	0.775	577	Yes	206	158	64	0.0957	N	Yes	101	158	21	0.959	N	No	105	158	43	0.00101	Y
TDP-43.GPiNvsT47D	0.838, 0.822, 0.841	0.834	577	Yes	232	158	70	0.129	N	Yes	121	158	25	0.974	N	No	111	158	45	0.000762	Y
TDP-43.GPiNvsA375	0.873, 0.872, 0.847	0.864	577	No	272	158	85	0.0315	Y	No	142	158	27	0.997	N	No	130	158	58	1.25e-06	Y
TDP-43.G401vsT47D	0.555, 0.575, 0.734	0.621	577	No	64	158	9	0.997	N	No	39	158	5	0.995	N	No	25	158	4	0.911	N
TDP-43.G401vsA375	0.540, 0.530, 0.665	0.578	577	No	55	158	6	1	N	No	37	158	3	0.999	N	No	18	158	3	0.923	N
TDP-43.T47DvsA375	0.650, 0.581, 0.638	0.623	577	No	52	158	9	0.972	N	No	28	158	5	0.902	N	No	24	158	4	0.943	N

### Sheet: BaitVsIgG_CombinedOverlaps
Overlap of significant interactors (log2 FC > 0 & FDR <= 0.1) in BAIT versus IgG control results across cell lines (or with InWeb_InBioMap interactors). "Group 1" and "Group 2": the two groups of cell lines (or InWeb) being compared for overlap, "Overlap P": one-tailed hypergeometric p-value indicating the overlap enrichment.
Bait	Group 1	Group 2	Number of interactors in:			Overlap P	p-value < 0.05
			Overlap	Group 1 Only	Group 2 Only
BCL2	A375	A375	135	0	0	6.34195e-133	Y
BCL2	A375	G401	80	55	21	5.32692e-40	Y
BCL2	A375	GPiN	26	109	10	4.29863e-10	Y
BCL2	A375	T47D	70	65	10	1.09447e-39	Y
BCL2	G401	A375	80	21	55	5.32692e-40	Y
BCL2	G401	G401	101	0	0	1.26605e-113	Y
BCL2	G401	GPiN	25	76	11	2.58441e-12	Y
BCL2	G401	T47D	59	42	21	3.49796e-34	Y
BCL2	GPiN	A375	26	10	109	4.29863e-10	Y
BCL2	GPiN	G401	25	11	76	2.58441e-12	Y
BCL2	GPiN	GPiN	36	0	0	2.03684e-57	Y
BCL2	GPiN	T47D	21	15	59	1.88606e-10	Y
BCL2	T47D	A375	70	10	65	1.09447e-39	Y
BCL2	T47D	G401	59	21	42	3.49796e-34	Y
BCL2	T47D	GPiN	21	59	15	1.88606e-10	Y
BCL2	T47D	T47D	80	0	0	9.52699e-99	Y
BCL2	A375	G401+GPiN+T47D	98	37	34	1.84552e-61	Y
BCL2	G401	A375+GPiN+T47D	86	15	68	1.24338e-53	Y
BCL2	GPiN	A375+G401+T47D	29	7	133	3.44349e-51	Y
BCL2	T47D	A375+G401+GPiN	74	6	89	1.70115e-38	Y
BCL2	A375	InWeb_InBioMap	8	128	364	0.624695	N
BCL2	G401	InWeb_InBioMap	6	96	366	0.606397	N
BCL2	GPiN	InWeb_InBioMap	1	36	371	0.907624	N
BCL2	T47D	InWeb_InBioMap	3	78	369	0.888536	N
BCL2	A375+G401+GPiN+T47D	InWeb_InBioMap	9	161	363	0.776238	N
MDM2	A375	A375	106	0	0	5.91185e-112	Y
MDM2	A375	G401	61	46	18	2.38438e-33	Y
MDM2	A375	GPiN	29	78	6	4.44183e-16	Y
MDM2	A375	T47D	25	82	4	1.16056e-14	Y
MDM2	G401	A375	61	18	46	2.38438e-33	Y
MDM2	G401	G401	79	0	0	1.83738e-94	Y
MDM2	G401	GPiN	23	56	12	2.90831e-12	Y
MDM2	G401	T47D	25	54	4	2.92512e-18	Y
MDM2	GPiN	A375	29	6	78	4.44183e-16	Y
MDM2	GPiN	G401	23	12	56	2.90831e-12	Y
MDM2	GPiN	GPiN	35	0	0	8.99475e-55	Y
MDM2	GPiN	T47D	13	22	16	2.70494e-09	Y
MDM2	T47D	A375	25	4	82	1.16056e-14	Y
MDM2	T47D	G401	25	4	54	2.92512e-18	Y
MDM2	T47D	GPiN	13	16	22	2.70494e-09	Y
MDM2	T47D	T47D	29	0	0	8.56424e-48	Y
MDM2	A375	G401+GPiN+T47D	68	39	27	1.83813e-23	Y
MDM2	G401	A375+GPiN+T47D	62	17	55	1.55929e-20	Y
MDM2	GPiN	A375+G401+T47D	29	6	99	2.38866e-19	Y
MDM2	T47D	A375+G401+GPiN	26	3	105	9.59172e-14	Y
MDM2	A375	InWeb_InBioMap	29	78	814	0.999986	N
MDM2	G401	InWeb_InBioMap	20	59	823	0.999918	N
MDM2	GPiN	InWeb_InBioMap	11	24	832	0.964978	N
MDM2	T47D	InWeb_InBioMap	10	19	833	0.906188	N
MDM2	A375+G401+GPiN+T47D	InWeb_InBioMap	35	99	808	1	N
PTEN	A375	A375	199	0	0	3.17329e-178	Y
PTEN	A375	G401	107	92	69	3.05068e-25	Y
PTEN	A375	GPiN	55	144	14	3.54537e-20	Y
PTEN	A375	T47D	119	80	92	1.14053e-24	Y
PTEN	G401	A375	107	69	92	3.05068e-25	Y
PTEN	G401	G401	176	0	0	1.57503e-168	Y
PTEN	G401	GPiN	46	130	23	3.89758e-14	Y
PTEN	G401	T47D	116	60	95	7.41854e-30	Y
PTEN	GPiN	A375	55	14	144	3.54537e-20	Y
PTEN	GPiN	G401	46	23	130	3.89758e-14	Y
PTEN	GPiN	GPiN	69	0	0	1.59421e-96	Y
PTEN	GPiN	T47D	55	14	156	1.0539e-18	Y
PTEN	T47D	A375	119	92	80	1.14053e-24	Y
PTEN	T47D	G401	116	95	60	7.41854e-30	Y
PTEN	T47D	GPiN	55	156	14	1.0539e-18	Y
PTEN	T47D	T47D	211	0	0	1.24758e-182	Y
PTEN	A375	G401+GPiN+T47D	150	49	131	6.65786e-113	Y
PTEN	G401	A375+GPiN+T47D	144	32	154	2.47463e-103	Y
PTEN	GPiN	A375+G401+T47D	64	5	261	3.81449e-90	Y
PTEN	T47D	A375+G401+GPiN	156	55	119	2.29848e-33	Y
PTEN	A375	InWeb_InBioMap	5	195	168	0.389734	N
PTEN	G401	InWeb_InBioMap	5	172	168	0.293241	N
PTEN	GPiN	InWeb_InBioMap	3	67	170	0.170218	N
PTEN	T47D	InWeb_InBioMap	3	209	170	0.863512	N
PTEN	A375+G401+GPiN+T47D	InWeb_InBioMap	7	324	166	0.56525	N
TDP-43	A375	A375	123	0	0	5.80737e-129	Y
TDP-43	A375	G401	71	52	26	2.5374e-35	Y
TDP-43	A375	GPiN	74	49	81	5.21115e-19	Y
TDP-43	A375	T47D	71	52	24	2.22e-36	Y
TDP-43	G401	A375	71	26	52	2.5374e-35	Y
TDP-43	G401	G401	97	0	0	1.06445e-112	Y
TDP-43	G401	GPiN	62	35	93	2.36997e-17	Y
TDP-43	G401	T47D	59	38	36	7.35979e-30	Y
TDP-43	GPiN	A375	74	81	49	5.21115e-19	Y
TDP-43	GPiN	G401	62	93	35	2.36997e-17	Y
TDP-43	GPiN	GPiN	155	0	0	7.64553e-145	Y
TDP-43	GPiN	T47D	55	100	40	1.99722e-12	Y
TDP-43	T47D	A375	71	24	52	2.22e-36	Y
TDP-43	T47D	G401	59	36	38	7.35979e-30	Y
TDP-43	T47D	GPiN	55	40	100	1.99722e-12	Y
TDP-43	T47D	T47D	95	0	0	2.6282e-111	Y
TDP-43	A375	G401+GPiN+T47D	107	16	105	9.20452e-50	Y
TDP-43	G401	A375+GPiN+T47D	89	8	131	1.23954e-43	Y
TDP-43	GPiN	A375+G401+T47D	93	62	73	2.5422e-57	Y
TDP-43	T47D	A375+G401+GPiN	83	12	133	2.75607e-28	Y
TDP-43	A375	InWeb_InBioMap	46	78	394	0.00684038	Y
TDP-43	G401	InWeb_InBioMap	28	70	412	0.431026	N
TDP-43	GPiN	InWeb_InBioMap	53	103	387	0.0351614	Y
TDP-43	T47D	InWeb_InBioMap	38	58	402	0.00364099	Y
TDP-43	A375+G401+GPiN+T47D	InWeb_InBioMap	75	154	365	0.0213478	Y
