## Supplementary Table 3 for "Genoppi: an open-source software for robust and standardized integration of proteomic and genetic data"

### Sheet: Description
Supplementary Table 3. Gene lists used to generate overlaid volcano plots in Genoppi.
The three subsequent sheets in this file contains list of genes for the following diseases:
Cancer	Contains cancer risk genes.
Neuropshyatric Disorders	Contains neuropsychiatric risk genes for SCZ and ASD.
ALS	Contains ALS risk genes.
Column Name	Sheet	Column Description
hgnc_symbol	all	HGNC gene symbol
Lawrence et al, 2014	Cancer	Indicates cancer risk genes found by exome sequencing (Lawrence et al, 2014).
Ripke et al, 2014	Neuropsychiatric Disorders	Indicates SCZ risk genes found by GWAS (Ripke et al, 2014).
Grove et al, 2019	Neuropsychiatric Disorders	Indicates ASD risk genes found by GWAS (Grove et al, 2019).
Satterstrom et al, 2020	Neuropsychiatric Disorders	Indicates ASD risk genes found by exome sequencing (Satterstrom et al, 2020).
ALS, 2020	ALS	Indicates ALS risk genes curated from literature review.

### Sheet: Cancer
hgnc_symbol	Lawrence et al, 2014
ACO1	x
ACVR1B	x
ACVR2B	x
ADNP	x
AJUBA	x
AKT1	x
ALK	x
ALKBH6	x
ALPK2	x
ANK3	x
APC	x
APOL2	x
ARHGAP35	x
ARID1A	x
ARID2	x
ARID5B	x
ASXL1	x
ASXL2	x
ATM	x
ATP5B	x
AXIN2	x
AZGP1	x
B2M	x
BAP1	x
BCLAF1	x
BCOR	x
BHMT2	x
BRAF	x
BRCA1	x
BRE	x
C3orf70	x
CAP2	x
CARD11	x
CASP8	x
CBFB	x
CCDC120	x
CCDC6	x
CCND1	x
CD1D	x
CD70	x
CD79B	x
CDC27	x
CDH1	x
CDK12	x
CDK4	x
CDKN1A	x
CDKN1B	x
CDKN2A	x
CEBPA	x
CEP76	x
CHD4	x
CHD8	x
CNBD1	x
CNKSR1	x
COL5A1	x
COL5A3	x
CREBBP	x
CTCF	x
CTNNB1	x
CUL4B	x
CUX1	x
DDX3X	x
DDX5	x
DIAPH1	x
DIS3	x
DNAH12	x
DNER	x
DNMT3A	x
EGFR	x
EIF2S2	x
ELF3	x
EP300	x
EPHA2	x
ERBB2	x
ERBB3	x
ERCC2	x
EZH1	x
EZH2	x
EZR	x
FAM166A	x
FAM46C	x
FAT1	x
FBXW7	x
FGFBP1	x
FGFR2	x
FGFR3	x
FLG	x
FLT3	x
FOXA1	x
FOXQ1	x
FRMD7	x
GATA3	x
GNA13	x
GNB1	x
GNPTAB	x
GOT1	x
GPS2	x
GUSB	x
HIST1H1E	x
HIST1H3B	x
HIST1H4E	x
HLA-A	x
HLA-B	x
HRAS	x
HSP90AB1	x
IDH1	x
IDH2	x
IL7R	x
ING1	x
INPPL1	x
INTS12	x
IPO7	x
IRF4	x
IRF6	x
ITGB7	x
ITPKB	x
KDM5C	x
KDM6A	x
KEAP1	x
KEL	x
KIT	x
KLHL8	x
KRAS	x
LCTL	x
MAP2K1	x
MAP2K4	x
MAP3K1	x
MAP4K3	x
MBD1	x
MED12	x
MED23	x
MET	x
MGA	x
MICALCL	x
MLL	x
MLL2	x
MLL3	x
MLL4	x
MORC4	x
MPO	x
MTOR	x
MUC17	x
MXRA5	x
MYB	x
MYCN	x
MYD88	x
MYOCD	x
NBPF1	x
NCOR1	x
NF1	x
NFE2L2	x
NOTCH1	x
NPM1	x
NRAS	x
NSD1	x
NTN4	x
NUP210L	x
ODAM	x
OMA1	x
OR4A16	x
OR52N1	x
OTUD7A	x
PAPD5	x
PBRM1	x
PCBP1	x
PDAP1	x
PDCD2L	x
PDSS2	x
PHF6	x
PIK3CA	x
PIK3R1	x
PLCG2	x
POLE	x
POU2AF1	x
POU2F2	x
PPM1D	x
PPP2R1A	x
PPP6C	x
PRDM1	x
PTEN	x
PTPN11	x
QKI	x
RAB40A	x
RAC1	x
RAD21	x
RASA1	x
RB1	x
RBM10	x
RHEB	x
RHOA	x
RIT1	x
RPL5	x
RPS15	x
RPS2	x
RSBN1L	x
RUNX1	x
RXRA	x
SACS	x
SELP	x
SEPT12	x
SERPINB13	x
SETD2	x
SETDB1	x
SF3B1	x
SFRS2	x
SGK1	x
SIRT4	x
SLC1A3	x
SLC26A3	x
SLC44A3	x
SLC4A5	x
SMAD2	x
SMAD4	x
SMARCA4	x
SMARCB1	x
SMC1A	x
SMC3	x
SNX25	x
SOS1	x
SOX17	x
SPEN	x
SPOP	x
STAG2	x
STK11	x
STK19	x
STX2	x
TAP1	x
TBC1D12	x
TBL1XR1	x
TBX3	x
TCEB1	x
TCF7L2	x
TCP11L2	x
TDRD10	x
TET2	x
TGFBR2	x
TIMM17A	x
TNF	x
TNFRSF14	x
TP53	x
TP53BP1	x
TPX2	x
TRAF3	x
TRIM23	x
TSC1	x
TTLL9	x
TXNDC8	x
U2AF1	x
VHL	x
WASF3	x
WT1	x
XIRP2	x
XPO1	x
ZFHX3	x
ZNF180	x
ZNF471	x
ZNF483	x
ZNF620	x
ZNF750	x
ZRANB3	x

### Sheet: Neuropsychiatric Disorders
hgnc_symbol	Ripke et al, 2014	Grove et al, 2019	Satterstrom et al, 2020
AKT3-IT1	X
RER1	X
APH1A	X
PEX10	X
C1orf132	X
MRPS21	X
DPYD-IT1	X
RPL26P9	X
DPYD-AS2	X
KDM4A-AS1	X
PLEKHO1	X
PLCH2	X
VPS45	X
MIR4677	X
CD46	X
FABP7P1	X
RN7SL480P	X
RNU2-17P	X
C1orf54	X
KDM4A	X
ANP32E	X
SEC63P1	X
MIR137HG	X
NFU1P2	X
C1orf51	X
SLC45A1	X
AKT3	X
CA14	X
PTPRF	X
NT5C2	X
PFN1P11	X
USMG5	X
ST13P13	X
MIR1307	X
CNNM2	X
TAF5	X
CALHM2	X
CYP17A1-AS1	X
RNU6-372P	X
PTGES3P4	X
INA	X
AS3MT	X
RNU11-3P	X
C10orf32	X
RNU6-1231P	X
RPEL1	X
MARCKSL1P1	X
C10orf32-ASMT	X
SFXN2	X
TRIM8	X
CYP17A1	X
WBP1L	X
PDCD11	X
ARL3	X
PCGF6	X
CTNND1	X
DRD2	X
HARBI1	X
ESAM	X
VSIG2	X
ZDHHC5	X
TMX2	X
BTBD18	X
SNX19	X
RPS4XP13	X
MIR4688	X
CHRM4	X
SNORD67	X
MIR130A	X
MIR4697	X
IGSF9B	X
CREB3L1	X
MIR5582	X
F2	X
YPEL4	X
OR5AZ1P	X
ATG13	X
MDK	X
MIR4301	X
ZNF408	X
NRGN	X
OR5BA1P	X
MED19	X
DGKZ	X
OR5BD1P	X
C11orf87	X
MIR3160-2	X
ARHGAP1	X
CLP1	X
MIR3160-1	X
C11orf31	X
SERPING1	X
AMBRA1	X
TMX2-CTNND1	X
RNA5SP375	X
SHMT2	X
MIR1228	X
ZBTB39	X
NXPH4	X
RILPL2	X
SBNO1	X
ARL6IP4	X
STAT6	X
ABCB9	X
PITPNM2	X
TAC3	X
NAB2	X
GPR182	X
MIR4304	X
RN7SL133P	X
STAC3	X
MYO1A	X
CDK2AP1	X
CACNA1C-AS4	X
CACNA1C-IT3	X
MPHOSPH9	X
LRP1	X
OGFOD2	X
SNRNP35	X
SETD8	X
TMEM194A	X
NDUFA4L2	X
C12orf65	X
RNU4-68P	X
KLC1	X
APOPT1	X
ZFYVE21	X
TRMT61A	X
RNU7-160P	X
CKB	X
XRCC3	X
BAG5	X
WDR73	X
RN7SL363P	X
FES	X
ANKRD63	X
GOLGA6L5P	X
GOLGA2P7	X
RN7SL417P	X
HDDC3	X
DNM1P51	X
UBE2Q2L	X
RPL18P11	X
LINC00933	X
PHGR1	X
ZSCAN2	X
HYKK	X
PSMA4	X
GOLGA6L4	X
PLCB2	X
UBE2Q2P8	X
CSPG4P11	X
UBE2Q2P12	X
EGLN1P1	X
C15orf52	X
C15orf56	X
CHRNA5	X
EFTUD1P1	X
LINC00984	X
PLCB2-AS1	X
FURIN	X
CSPG4P5	X
UBE2Q2P11	X
CHRNA3	X
SCAND2P	X
MAN2A2	X
RN7SL331P	X
UBE2Q2P1	X
RNA5SP392	X
NMB	X
TAOK2	X
YPEL3	X
CTRL	X
ENKD1	X
KARSP3	X
EDC4	X
TMEM219	X
NRN1L	X
TSNAXIP1	X
SEZ6L2	X
RLTPR	X
NUTF2	X
RPS12P27	X
HIRIP3	X
CENPT	X
GFOD2	X
ESRP2	X
KCTD13	X
INO80E	X
LCAT	X
PSKH1	X
PSMB10	X
DOC2A	X
ALDOA	X
SLC38A7	X
PPP4C	X
RNU6-1262P	X
FAM57B	X
PARD6A	X
C16orf86	X
PLA2G15	X
CDIPT-AS1	X
SLC7A6OS	X
SLC12A4	X
NFATC3	X
DUS2	X
RANBP10	X
THAP11	X
DPEP2	X
DDX28	X
MAPK3	X
GDPD3	X
SLC7A6	X
ASPHD1	X
C16orf92	X
ACD	X
DPEP3	X
RNU6-359P	X
TBX6	X
HNRNPA1P16	X
RN7SL624P	X
SNORD91A	X
TSR1	X
SREBF1	X
TOM1L2	X
SNORD91B	X
LRRC48	X
SRR	X
GID4	X
SMCR5	X
ATPAF2	X
MIR33B	X
DRG2	X
RNA5SP459	X
MIR4529	X
HAPLN4	X
CILP2	X
PHF5CP	X
MIR640	X
BCL2L12	X
MAU2	X
NOSIP	X
GATAD2A	X
SUGP1	X
TM6SF2	X
PRR12	X		X
RCN3	X
RRAS	X
IRF3	X
YJEFN3	X
TSSK6	X
SCAF1	X
RNU6-1028P	X
NDUFA13	X
PRRG2	X
CYP26B1	X
TYW5	X
DPP4	X
VRK2	X
FANCL	X
KCNJ13	X
C2orf47	X
RN7SL359P	X
TIMM8AP1	X
SATB2	X
SF3B1	X
SATB2-AS1	X
GIGYF2	X
C2orf82	X
EPC2	X
HSPD1	X
BOLL	X
RNU6-1029P	X
MARS2	X
ANKRD44-IT1	X
NPM1P46	X
RNU6-107P	X
RPEP5	X
HSPE1	X
EIF3EP2	X
ATP5G2P3	X
C2orf69	X
RFTN2	X
COQ10B	X
CUL3	X
HSPE1-MOB4	X
EIF3FP3	X
MOB4	X
RN7SL717P	X
SLC32A1	X
RN7SL116P	X
ACTR5	X
RN7SKP173	X
SMDT1	X
CYP2D7P	X
EP300	X
CHADL	X
MIR1281	X
NDUFA6	X
LINC00634	X
SHISA8	X
OLA1P1	X
MIR378I	X
FAM109B	X
CENPM	X
MIR33A	X
NAGA	X
NDUFA6-AS1	X
RANGAP1	X
LRRC37A14P	X
SEPT3	X
L3MBTL2	X
CYP2D8P	X
CYP2D6	X
WBP2NL	X
RNU6-375P	X
TNFRSF13C	X
SLC25A5P1	X
TMEM110	X
SNORD19	X
MUSTN1	X
NT5DC2	X
PBRM1	X
GNL3	X
FAUP2	X
MSL2	X
PSMD6-AS2	X
SMIM4	X
RNU6ATAC16P	X
TMEM110-MUSTN1	X
STAB1	X
ITIH4	X
SNORD19B	X
SLC35G2	X
DNAJC19	X
HSPD1P6	X
HMGN1P10	X
PDCL3P3	X
ITIH1	X
GLT8D1	X
THOC7	X
C3orf49	X
RPL7AP25	X
ITIH3	X
FLYWCH1P1	X
TRANK1	X
RNU6-789P	X
PSMD6	X
RNU6-4P	X
TDGF1P6	X
ITIH4-AS1	X
RNU6-856P	X
STAG1	X
ATXN7	X
THOC7-AS1	X
FXR1	X
RNU7-198P	X
RNU6-1284P	X
RNY4P4	X
NEK4	X
PCCB	X
SPCS1	X
SNORD69	X
CLCN3	X
NEK1	X
C4orf27	X
RN7SL682P	X
MIR3655	X
FAM53C	X
HSPA9	X
ZMAT2	X
CDC25C	X
KDM3B	X
HNRNPA3P7	X
CD14	X
HARS2	X
VTRNA1-1	X
RN7SL655P	X
IK	X
RPL7P19	X
RN7SKP230	X
VTRNA1-2	X
MIR1294	X
MAN2A1	X
GFRA3	X
NDUFA2	X
REEP2	X
SMIM15	X
EGR1	X
RPL3P6	X
WDR55	X
SNORD63	X
PCDHA14	X
HARS	X
ZSWIM6	X
VTRNA1-3	X
TMCO6	X
PGAM5P1	X
ETF1	X
DND1	X
OR2E1P	X
GPX5	X
COX11P1	X
SCAND3	X
ZSCAN12	X
ZSCAN31	X
LINC00533	X
SNAP91	X
RPSAP2	X
RNU2-45P	X
ZKSCAN3	X
GPX6	X
KRT18P50	X
ZSCAN23	X
RNU6-1103P	X
MIR4655	X
SRPK2	X	X
DFNA5	X
KMT2E-AS1	X
RNU6-1322P	X
LINC01004	X
RN7SL8P	X
RWDD4P1	X
KMT2E	X	X	X
SUMO2P14	X
MPP6	X
RNA5SP272	X
CLU	X
GULOP	X
LINC00051	X
SPATA31D1	X
DDX10P2	X
SPATA31D2P	X
SPATA31B1	X
RARRES2P3	X
HMGN1P35	X
RNU6-133P	X
PJA1	X
ACP6		X
ADAM33		X
ALS2CR11		X
ALS2CR12		X
ARHGAP32		X
ARL17B		X
ASAP1		X
ATRN		X
ATXN1		X
BCL9		X
C20orf27		X
C8orf74		X
CASP8		X
CCDC42B		X
COL4A1		X
CRHR1		X
DDX54		X
EGR2		X
EHBP1		X
FGF12		X
FMNL1		X
GALNT1		X
GALNT10		X
GFRA4		X
GJA5		X
HEXIM2		X
HSPA12B		X
IQCD		X
KANSL1		X
KCNJ5		X
KCNN2		X
LRRC37A		X
MAPT		X
MFAP3		X
NEDD4L		X
NFIA		X
NKX2-4		X
NTM		X
PCDH9		X
PLXNA4		X
REEP3		X
RITA1		X
RP1L1		X
RSU1		X
RUNX1		X
SERPINA1		X
SERPINA11		X
SIGLEC1		X
SNX7		X
SOX7		X
SPATA32		X
SPPL2C		X
STRADB		X
TBPL1		X
TCF21		X
TP53AIP1		X
TPCN1		X
TRAK2		X
XKR6		X
XRN2		X
ZNF345		X
ZNF420		X
ZNF568		X
ZNF790		X
ZNF829		X
CHD8			X
SCN2A			X
SYNGAP1			X
ADNP			X
FOXP1			X
POGZ			X
ARID1B			X
KMT5B			X
DYRK1A			X
SLC6A1			X
GRIN2B			X
PTEN			X
SHANK3			X
MED13L			X
GIGYF1			X
CHD2			X
ANKRD11			X
ANK2			X
ASH1L			X
TLK2			X
DNMT3A			X
DEAF1			X
CTNNB1			X
KDM6B			X
DSCAM			X
SETD5			X
KCNQ3			X
SRPRA			X
KDM5B			X
WAC			X
SHANK2			X
NRXN1			X
TBL1XR1			X
MYT1L			X
BCL11A			X
RORB			X
RAI1			X
DYNC1H1			X
DPYSL2			X
AP2S1			X
KMT2C			X
PAX5			X
MKX			X
GABRB3			X
SIN3A			X
MBD5			X
MAP1A			X
STXBP1			X
CELF4			X
PHF12			X
TBR1			X
PPP2R5D			X
TM9SF4			X
PHF21A			X
SKI			X
ASXL3			X
SPAST			X
SMARCC2			X
TRIP12			X
CREBBP			X
TCF4			X
CACNA1E			X
GNAI1			X
TCF20			X
FOXP2			X
NSD1			X
TCF7L2			X
LDB1			X
EIF3G			X
PHF2			X
KIAA0232			X
VEZF1			X
GFAP			X
IRF2BPL			X
ZMYND8			X
SATB1			X
RFX3			X
SCN1A			X
PPP5C			X
TRIM23			X
TRAF7			X
ELAVL3			X
GRIA2			X
LRRC4C			X
CACNA2D3			X
NUP155			X
NR3C2			X
NACC1			X
PTK7			X
PPP1R9B			X
GABRB2			X
HDLBP			X
TAOK1			X
UBR1			X
TEK			X
KCNMA1			X
CORO1A			X
HECTD4			X
NCOA1			X
DIP2A			X

### Sheet: ALS
hgnc_symbol	ALS, 2020
ALS2	X
ANG	X
ARHGEF28	X
ATXN2	X
C9orf72	X
CHMP2B	X
SS18L1	X
DCTN1	X
ERLIN2	X
EWSR1	X
FUS	X
GRN	X
GLE1	X
HNRNPA1	X
HNRNPA2B1	X
MATR3	X
NEFH	X
OPTN	X
PFN1	X
PNPLA6	X
PRKAR1B	X
PRPH	X
SETX	X
SIGMAR1	X
SOD1	X
SPG11	X
SQSTM1	X
TAF15	X
TARDBP	X
TREM2	X
TUBA4A	X
UBQLN2	X
VAPB	X
VCP	X
TBK1	X
ALS6	X
C19orf12	X
CHCHD10	X
CHRNA4	X
CHRNB4	X
DAO	X
ERBB4	X
KCNN1	X
TMEM106B	X
ZNF512B	X
EPHA4	X
FIG4	X
CFAP410	X
PON1	X
PON2	X
PON3	X
SMN1	X
SMN2	X
