## Supplementary Table 4 for "Genoppi: an open-source software for robust and standardized integration of proteomic and genetic data"

### Sheet: Overview
Supplementary Table 5. Pathway overrepresentation analysis of cell-type-specific TDP-43 interactors using MSigDB pathways.
Sheet	Description
TDP-43vsIgG.GPiN.interactors	Top 10 pathways of all interactors of TDP-43 versus IgG in GPiN
TDP-43vsIgG.G401.interactors	Top 10 pathways of all interactors of TDP-43 versus IgG in G401
TDP-43vsIgG.T47D.interactors	Top 10 pathways of all interactors of TDP-43 versus IgG in T47D
TDP-43vsIgG.A375.interactors	Top 10 pathways of all interactors of TDP-43 versus IgG in A375
TDP-43vsIgG.GPiN.minus.G401	Top 10 pathways of all interactors of TDP-43 versus IgG in GPiN minus all interactors of TDP-43 versus IgG in G401 (i.e only GPiN interactors)
TDP-43vsIgG.G401.minus.GPiN	Top 10 pathways of all interactors of TDP-43 versus IgG in G401 minus all interactors of TDP-43 versus IgG in GPiN (i.e only G401 interactors)
Interactors: proteins with log2 fold change > 0 and FDR <= 0.1

### Sheet: TDP-43vsIgG.GPiN.interactors
Rank	Pathway name (MSigDB)	Pathway size (n)	Pathway overlap with interactors (n)	Bonferroni P-value	Significant?	Pathway overlap with interactors that correspond to ALS genes
1	REACTOME MRNA SPLICING	111	21	2.9e-14	Yes	2 out of 6
2	REACTOME PROCESSING OF CAPPED INTRON CONTAINING PRE MRNA	140	21	5.2e-14	Yes	2 out of 6
3	KEGG SPLICEOSOME	128	13	3.8e-11	Yes	0 out of 6
4	REACTOME NONSENSE MEDIATED DECAY ENHANCED BY THE EXON JUNCTION COMPLEX	176	9	4.2e-05	Yes	0 out of 6
5	KEGG RIBOSOME	88	6	0.00022	Yes	0 out of 6
6	REACTOME 3 UTR MEDIATED TRANSLATIONAL REGULATION	176	8	0.00036	Yes	0 out of 6
7	REACTOME MRNA 3 END PROCESSING	35	3	0.0067	Yes	0 out of 6
8	REACTOME PEPTIDE CHAIN ELONGATION	153	6	0.0078	Yes	0 out of 6
9	REACTOME AMINO ACID SYNTHESIS AND INTERCONVERSION TRANSAMINATION	17	2	0.013	Yes	0 out of 6
10	REACTOME INFLUENZA VIRAL RNA TRANSCRIPTION AND REPLICATION	169	6	0.014	Yes	0 out of 6

### Sheet: TDP-43vsIgG.G401.interactors
Rank	Pathway name (MSigDB)	Pathway size (n)	Pathway overlap with interactors (n)	Bonferroni P-value	Significant?	Pathway overlap with interactors that correspond to ALS genes
1	REACTOME MRNA SPLICING	111	15	6.3e-15	Yes	0 out of 3
2	REACTOME MRNA PROCESSING	161	15	5.1e-14	Yes	0 out of 3
3	REACTOME PROCESSING OF CAPPED INTRON CONTAINING PRE MRNA	140	15	7.6e-14	Yes	0 out of 3
4	KEGG SPLICEOSOME	128	11	7.9e-10	Yes	0 out of 3
5	REACTOME SEMA4D INDUCED CELL MIGRATION AND GROWTH CONE COLLAPSE	27	4	2.7e-05	Yes	0 out of 3
6	REACTOME SEMA4D IN SEMAPHORIN SIGNALING	32	4	6.7e-05	Yes	0 out of 3
7	REACTOME MRNA 3 END PROCESSING	35	4	0.00011	Yes	0 out of 3
8	REACTOME CLEAVAGE OF GROWING TRANSCRIPT IN THE TERMINATION REGION	44	4	0.00034	Yes	0 out of 3
9	REACTOME SMOOTH MUSCLE CONTRACTION	25	3	0.00076	Yes	0 out of 3
10	KEGG TIGHT JUNCTION	134	6	0.00085	Yes	0 out of 3
						0 / 4

### Sheet: TDP-43vsIgG.T47D.interactors
Rank	Pathway name (MSigDB)	Pathway size (n)	Pathway overlap with interactors (n)	Bonferroni P-value	Significant?	Pathway overlap with interactors that correspond to ALS genes
1	REACTOME MRNA SPLICING	111	9	4.3e-09	Yes	0 out of 2
2	REACTOME PROCESSING OF CAPPED INTRON CONTAINING PRE MRNA	140	9	4.3e-08	Yes	0 out of 2
3	REACTOME MRNA PROCESSING	161	9	1.7e-07	Yes	0 out of 2
4	REACTOME MEIOSIS	116	6	5.1e-05	Yes	0 out of 2
5	PID CASPASE PATHWAY	52	4	0.00019	Yes	0 out of 2
6	REACTOME SMOOTH MUSCLE CONTRACTION	25	3	0.00024	Yes	0 out of 2
7	REACTOME SEMA4D INDUCED CELL MIGRATION AND GROWTH CONE COLLAPSE	27	3	0.00033	Yes	0 out of 2
8	REACTOME RNA POL I PROMOTER OPENING	62	4	0.00046	Yes	0 out of 2
9	REACTOME SEMA4D IN SEMAPHORIN SIGNALING	32	3	0.00065	Yes	0 out of 2
10	REACTOME RNA POL I RNA POL III AND MITOCHONDRIAL TRANSCRIPTION	122	5	0.001	Yes	0 out of 2

### Sheet: TDP-43vsIgG.A375.interactors
Rank	Pathway name (MSigDB)	Pathway size (n)	Pathway overlap with interactors (n)	Bonferroni P-value	Significant?	Pathway overlap with interactors that correspond to ALS genes
1	REACTOME MRNA SPLICING	111	15	6.3e-15	Yes	0 out of 3
2	REACTOME MRNA PROCESSING	161	15	5.1e-14	Yes	0 out of 3
3	REACTOME PROCESSING OF CAPPED INTRON CONTAINING PRE MRNA	140	15	7.6e-14	Yes	0 out of 3
4	KEGG SPLICEOSOME	128	11	7.9e-10	Yes	0 out of 3
5	REACTOME SEMA4D INDUCED CELL MIGRATION AND GROWTH CONE COLLAPSE	27	4	2.7e-05	Yes	0 out of 3
6	REACTOME SEMA4D IN SEMAPHORIN SIGNALING	32	4	6.7e-05	Yes	0 out of 3
7	REACTOME MRNA 3 END PROCESSING	35	4	0.00011	Yes	0 out of 3
8	REACTOME CLEAVAGE OF GROWING TRANSCRIPT IN THE TERMINATION REGION	44	4	0.00034	Yes	0 out of 3
9	REACTOME SMOOTH MUSCLE CONTRACTION	25	3	0.00076	Yes	0 out of 3
10	KEGG TIGHT JUNCTION	134	6	0.00085	Yes	0 out of 3

### Sheet: TDP-43vsIgG.GPiN.minus.G401
Rank	Pathway name (MSigDB)	Pathway size (n)	Pathway overlap with interactors (n)	Bonferroni P-value	Significant?	Pathway overlap with interactors that correspond to ALS genes
1	REACTOME MRNA SPLICING	111	12	6.4e-14	Yes	2 out of 4
2	REACTOME PROCESSING OF CAPPED INTRON CONTAINING PRE MRNA	140	12	1.3e-12	Yes	2 out of 4
3	REACTOME MRNA PROCESSING	161	12	7.7e-12	Yes	2 out of 4
4	REACTOME 3 UTR MEDIATED TRANSLATIONAL REGULATION	176	8	2.3e-06	Yes	0 out of 4
5	REACTOME NONSENSE MEDIATED DECAY ENHANCED BY THE EXON JUNCTION COMPLEX	176	8	2.3e-06	Yes	0 out of 4
6	KEGG SPLICEOSOME	128	7	2.6e-06	Yes	0 out of 4
7	KEGG RIBOSOME	88	6	3.3e-06	Yes	0 out of 4
8	REACTOME PEPTIDE CHAIN ELONGATION	153	6	0.00014	Yes	0 out of 4
9	REACTOME INFLUENZA VIRAL RNA TRANSCRIPTION AND REPLICATION	169	6	0.00027	Yes	0 out of 4
10	REACTOME SRP DEPENDENT COTRANSLATIONAL PROTEIN TARGETING TO MEMBRANE	179	6	0.00039	Yes	0 out of 4

### Sheet: TDP-43vsIgG.G401.minus.GPiN
Rank	Pathway name (MSigDB)	Pathway size (n)	Pathway overlap with interactors (n)	Bonferroni P-value	Significant?	Pathway overlap with interactors that correspond to ALS genes
1	REACTOME MRNA SPLICING	111	5	6.5e-07	Yes	0 out of 0
2	REACTOME SMOOTH MUSCLE CONTRACTION	25	3	1.9e-06	Yes	0 out of 0
3	REACTOME PROCESSING OF CAPPED INTRON CONTAINING PRE MRNA	140	5	2.6e-06	Yes	0 out of 0
4	REACTOME MRNA PROCESSING	161	5	6e-06	Yes	0 out of 0
5	REACTOME MUSCLE CONTRACTION	48	3	2.9e-05	Yes	0 out of 0
6	REACTOME PROCESSING OF INTRONLESS PRE MRNAS	14	2	3.7e-05	Yes	0 out of 0
7	KEGG SPLICEOSOME	128	4	5.2e-05	Yes	0 out of 0
8	KEGG TIGHT JUNCTION	134	4	6.6e-05	Yes	0 out of 0
9	REACTOME PROCESSING OF CAPPED INTRONLESS PRE MRNA	23	2	0.00018	Yes	0 out of 0
10	REACTOME STRIATED MUSCLE CONTRACTION	27	2	0.00029	Yes	0 out of 0
